# A regulatory toolkit of arabinose-inducible artificial transcription factors for Gram-negative bacteria

**DOI:** 10.1101/2022.11.30.518220

**Authors:** Gita Naseri, Hannah Raasch, Emmanuelle Charpentier, Marc Erhardt

**Affiliations:** Institut für Biologie, Humboldt-Universität zu Berlin, Philippstrasse 13, 10115 Berlin, Germany; Max Planck Unit for the Science of Pathogens, Charitéplatz 1, 10117 Berlin, Germany

**Author notes:** **Corresponding authors**: Marc Erhardt,; Gita Naseri.

**Keywords:** Arabinose, Artificial transcription factor, *Escherichia coli*, Gram-negative bacteria, *Salmonella*, Synthetic biology

## Abstract

The Gram-negative bacteria *Salmonella* Typhimurium and *Escherichia coli* are important model organisms, powerful prokaryotic expression platforms for biotechnological applications, and pathogenic strains constitute major public health threats. To facilitate new approaches for research, biomedicine, and biotechnological applications, we developed a set of arabinose-inducible artificial transcription factors (ATFs) using CRISPR/dCas9 and *Arabidopsis-derived* DNA-binding proteins, allowing to control gene expression in *E. coli* and *Salmonella* over a wide inducer concentration range. As a proof-of-concept, we employed the developed ATFs to engineer a *Salmonella* biosen<u>sor</u> strain, SALSOR 0.2 (SALmonella biosenSOR 0.2), which responds to the presence of alkaloid drugs with quantifiable fluorescent output. We demonstrated that SALSOR 0.2 was able to detect the presence of the antitussive noscapine alkaloid with ~2.3-fold increased fluorescent signal over background noise compared to a previously described biosensor. Moreover, we used plant-derived ATFs to control β-carotene biosynthesis in *E. coli*, which resulted in ~1.6-fold higher β-carotene production compared to expression of the biosynthesis pathway using a strong constitutive promoter. The arabinose-inducible ATFs reported here thus enhance the synthetic biology repertoire of transcriptional regulatory modules that allow tuning protein expression in the Gram-negative model organisms *Salmonella* and *E. coli*.
