## Supplementary material for "A regulatory toolkit of arabinose-inducible artificial transcription factors for Gram-negative bacteria": Data S1

### Sheet: Data S1
	Figure 1. Optimization of arabinose-based toolkit in Salmonella.
	b Characterizing dose-dependency of arabinose-based gene expression from plasmid						c Characterizing dose-dependency of arabinose-based gene expression from chromosome				d Time-course performance of arabinose-based expression in strains mutated for arabinose-independet expression of transporter in presence of 0.2% arabinose																d Time-course performance of arabinose-based expression in strains mutated for arabinose-independet expression of transporter and deleted arabinose catabolism system in presence of 0.2% arabinose
		Sample						Sample				Sample			Sample			Sample										Sample			Sample			Sample
		araBAD / pBAD24-sfGFP	ΔaraBAD / pBAD24-sfGFP	ParaE::PproA1 / pBAD24-sfGFP	ΔaraBAD, ParaE::PproA1 / pBAD24-sfGFP			ΔaraBAD::sfGFP	ΔaraBAD::sfGFP, ParaE::PproA1			araBAD, ParaE			araBAD, ParaE::PproA1			araBAD, ParaE::PproD1				Simple linear regression	ΔaraBAD, ParaE	ΔaraBAD, ParaE::PproA1	ΔaraBAD, ParaE::PproD1			ΔaraBAD, ParaE			ΔaraBAD, ParaE::PproA1			ΔaraBAD, ParaE::PproD1				Simple linear regression	ΔaraBAD, ParaE	ΔaraBAD, ParaE::PproA1	ΔaraBAD, ParaE::PproD1
	% Arabinose	MFI (a.u.)	MFI (a.u.)	MFI (a.u.)	MFI (a.u.)		% Arabinose	MFI (a.u.)	MFI (a.u.)		Time	Repeat 1, MFI (a.u.)	Repeat 2, MFI (a.u.)	Repeat 3, MFI (a.u.)	Repeat 1, MFI (a.u.)	Repeat 2, MFI (a.u.)	Repeat 3, MFI (a.u.)	Repeat 1, MFI (a.u.)	Repeat 2, MFI (a.u.)	Repeat 3, MFI (a.u.)		Best-fit values					Time	Repeat 1, MFI (a.u.)	Repeat 2, MFI (a.u.)	Repeat 3, MFI (a.u.)	Repeat 1, MFI (a.u.)	Repeat 2, MFI (a.u.)	Repeat 3, MFI (a.u.)	Repeat 1, MFI (a.u.)	Repeat 2, MFI (a.u.)	Repeat 3, MFI (a.u.)		Best-fit values
	0	67.8	179	118	74.3		0	111	31.5		0	0.025604	0.028604	0.045604	0.015604	0.015604	0.014604	0.024604	0.033604	0.050604		Slope	0.0009139	0.001478	0.0009779		0	0.022604	0.035604	0.049604	0.022604	0.041604	0.047604	0.018604	0.030604	0.045604		Slope	0.001435	0.001373	0.001548
	1e-05	59.7	55.4	94.1	93.3		1e-05	40.2	24.3		10	0.035604	0.038604	0.057604	0.018604	0.018604	0.017604	0.029604	0.041604	0.061604		Y-intercept	0.2318	0.0951	0.2098		10	0.028604	0.046604	0.062604	0.027604	0.052604	0.061604	0.025604	0.038604	0.055604		Y-intercept	0.1608	0.1666	0.117
	5e-05	87.8	59.6	200	313		5e-05	21.4	50.1		20	0.048604	0.055604	0.079604	0.026604	0.027604	0.025604	0.038604	0.052604	0.077604		X-intercept	-253.6	-64.32	-214.5		20	0.038604	0.059604	0.084604	0.038604	0.072604	0.084604	0.033604	0.047604	0.066604		X-intercept	-112.1	-121.3	-75.57
	0.0001	75.5	61.3	440	465		0.0001	21.1	96		30	0.064604	0.078604	0.109604	0.038604	0.039604	0.037604	0.049604	0.070604	0.099604		1/slope	1094	676.4	1023		30	0.051604	0.079604	0.112604	0.051604	0.097604	0.114604	0.043604	0.061604	0.080604		1/slope	697	728.1	645.9
	0.0005	68.7	75.3	684	1572		0.0005	42.9	262		40	0.082604	0.097604	0.141604	0.053604	0.055604	0.053604	0.062604	0.090604	0.121604							40	0.066604	0.101604	0.144604	0.067604	0.120604	0.148604	0.055604	0.080604	0.097604
	0.001	90.9	99.3	1062	2544		0.001	51	357		50	0.102604	0.114604	0.173604	0.061604	0.061604	0.060604	0.078604	0.100604	0.142604		Std. Error					50	0.085604	0.123604	0.178604	0.087604	0.165604	0.180604	0.072604	0.103604	0.116604		Std. Error
	0.005	577	807	1716	4079		0.005	N.A.	365		60	0.137604	0.141604	0.214604	0.078604	0.080604	0.077604	0.095604	0.119604	0.169604		Slope	5.292e-05	3.729e-05	5.517e-05		60	0.106604	0.163604	0.218604	0.107604	0.206604	0.212604	0.091604	0.119604	0.138604		Slope	3.818e-05	3.546e-05	4.634e-05
	0.01	776	1406	2257	5060		0.01	226	384		70	0.156604	0.196604	0.250604	0.082604	0.085604	0.081604	0.112604	0.153604	0.200604		Y-intercept	0.02024	0.01426	0.0211		70	0.141604	0.197604	0.253604	0.134604	0.245604	0.238604	0.105604	0.130604	0.159604		Y-intercept	0.0146	0.01356	0.01773
	0.05	1335	3644	2183	5936		0.05	244	366		80	0.210604	0.225604	0.291604	0.116604	0.118604	0.114604	0.136604	0.188604	0.234604							80	0.185604	0.223604	0.286604	0.188604	0.272604	0.286604	0.121604	0.148604	0.184604
	0.1	1461	3647	2206	8210		0.1	250	342		90	0.235604	0.283604	0.350604	0.202604	0.205604	0.201604	0.158604	0.216604	0.289604		95% Confidence Intervals					90	0.196604	0.258604	0.332604	0.214604	0.294604	0.320604	0.138604	0.172604	0.211604		95% Confidence Intervals
	0.2	1395	4105	2138	7412		0.2	204	330		100	0.313604	0.310604	0.345604	0.210604	0.213604	0.208604	0.196604	0.243604	0.326604		Slope	0.0008082 to 0.001020	0.001404 to 0.001553	0.0008677 to 0.001088		100	0.278604	0.279604	0.373604	0.284604	0.320604	0.339604	0.161604	0.204604	0.240604		Slope	0.001358 to 0.001511	0.001303 to 0.001444	0.001456 to 0.001641
											110	0.343604	0.330604	0.388604	0.220604	0.225604	0.219604	0.226604	0.283604	0.374604		Y-intercept	0.1914 to 0.2722	0.06661 to 0.1236	0.1676 to 0.2519		110	0.306604	0.293604	0.380604	0.311604	0.349604	0.373604	0.184604	0.238604	0.270604		Y-intercept	0.1316 to 0.1899	0.1395 to 0.1937	0.08160 to 0.1524
	1Cooper KG, Chong A, Starr T, Finn CE, Steele-Mortimer O. Predictable, tunable protein production in Salmonella for studying host-pathogen interactions. Front Cell Infect Microbiol 7, 475 (2017).										120	0.385604	0.341604	0.431604	0.254604	0.262604	0.253604	0.271604	0.319604	0.414604		X-intercept	-333.6 to -189.5	-87.50 to -43.15	-287.4 to -155.6		120	0.311604	0.322604	0.411604	0.326604	0.357604	0.412604	0.215604	0.268604	0.300604		X-intercept	-139.0 to -87.60	-147.9 to -97.12	-104.0 to -50.08
											130	0.426604	0.370604	0.463604	0.325604	0.335604	0.325604	0.316604	0.359604	0.470604							130	0.368604	0.341604	0.424604	0.363604	0.349604	0.422604	0.248604	0.283604	0.338604
	a.u.: Arbitrary Unit										140	0.439604	0.405604	0.502604	0.388604	0.413604	0.398604	0.400604	0.402604	0.508604		Goodness of Fit					140	0.390604	0.354604	0.456604	0.397604	0.370604	0.427604	0.267604	0.314604	0.367604		Goodness of Fit
	MFI: Mean fluorescent intensity										150	0.456604	0.445604	0.515604	0.426604	0.446604	0.441604	0.412604	0.428604	0.547604		R squared	0.8211	0.9603	0.8286		150	0.408604	0.362604	0.475604	0.409604	0.379604	0.449604	0.321604	0.337604	0.402604		R squared	0.956	0.9585	0.945
											160	0.502604	0.446604	0.514604	0.417604	0.436604	0.437604	0.449604	0.477604	0.594604		Sy.x	0.08377	0.05903	0.08734		160	0.412604	0.382604	0.487604	0.438604	0.391604	0.460604	0.358604	0.353604	0.450604		Sy.x	0.06044	0.05614	0.07336
											170	0.512604	0.440604	0.529604	0.430604	0.435604	0.432604	0.474604	0.451604	0.532604							170	0.433604	0.397604	0.505604	0.424604	0.402604	0.489604	0.386604	0.374604	0.479604
											180	0.542604	0.453604	0.558604	0.451604	0.445604	0.446604	0.503604	0.479604	0.573604		Is slope significantly non-zero?					180	0.465604	0.404604	0.533604	0.457604	0.414604	0.515604	0.433604	0.394604	0.509604		Is slope significantly non-zero?
											190	0.564604	0.467604	0.562604	0.434604	0.437604	0.439604	0.538604	0.498604	0.575604		F	298.2	1572	314.1		190	0.480604	0.414604	0.549604	0.474604	0.427604	0.531604	0.451604	0.415604	0.525604		F	1412	1500	1116
											200	0.576604	0.484604	0.579604	0.446604	0.452604	0.446604	0.534604	0.500604	0.591604		DFn, DFd	1, 65	1, 65	1, 65		200	0.509604	0.428604	0.572604	0.503604	0.433604	0.549604	0.489604	0.422604	0.555604		DFn, DFd	1, 65	1, 65	1, 65
											210	0.607604	0.483604	0.580604	0.460604	0.450604	0.439604	0.596604	0.517604	0.576604		P value	<0.0001	<0.0001	<0.0001		210	0.535604	0.444604	0.583604	0.526604	0.460604	0.556604	0.503604	0.439604	0.572604		P value	<0.0001	<0.0001	<0.0001
											220	0.599604	0.488604	0.593604	0.469604	0.468604	0.458604	0.553604	0.503604	0.587604		Deviation from zero?	Significant	Significant	Significant		220	0.553604	0.456604	0.610604	0.540604	0.466604	0.581604	0.510604	0.463604	0.591604		Deviation from zero?	Significant	Significant	Significant
											230	0.587604	0.515604	0.576604	0.484604	0.485604	0.465604	0.560604	0.512604	0.581604							230	0.561604	0.471604	0.612604	0.543604	0.479604	0.580604	0.549604	0.480604	0.613604
											240	0.636604	0.520604	0.576604	0.478604	0.479604	0.469604	0.577604	0.509604	0.584604		Equation	Y = 0.0009139*X + 0.2318	Y = 0.001478*X + 0.09510	Y = 0.0009779*X + 0.2098		240	0.581604	0.486604	0.623604	0.556604	0.495604	0.577604	0.567604	0.503604	0.627604		Equation	Y = 0.001435*X + 0.1608	Y = 0.001373*X + 0.1666	Y = 0.001548*X + 0.1170
											250	0.599604	0.502604	0.591604	0.512604	0.502604	0.495604	0.589604	0.494604	0.584604							250	0.605604	0.497604	0.635604	0.575604	0.503604	0.598604	0.590604	0.512604	0.640604
											260	0.600604	0.499604	0.589604	0.511604	0.513604	0.511604	0.591604	0.500604	0.590604		Data					260	0.623604	0.512604	0.650604	0.589604	0.518604	0.615604	0.611604	0.529604	0.659604		Data
											270	0.604604	0.503604	0.588604	0.531604	0.522604	0.515604	0.583604	0.495604	0.600604		Number of X values	67	67	67		270	0.633604	0.527604	0.667604	0.603604	0.537604	0.630604	0.623604	0.543604	0.691604		Number of X values	67	67	67
											280	0.596604	0.490604	0.588604	0.553604	0.536604	0.533604	0.571604	0.504604	0.611604		Maximum number of Y replicates	1	1	1		280	0.649604	0.529604	0.679604	0.619604	0.525604	0.645604	0.643604	0.551604	0.713604		Maximum number of Y replicates	1	1	1
											290	0.593604	0.488604	0.589604	0.581604	0.575604	0.570604	0.569604	0.501604	0.622604		Total number of values	67	67	67		290	0.657604	0.541604	0.697604	0.636604	0.534604	0.661604	0.650604	0.560604	0.725604		Total number of values	67	67	67
											300	0.605604	0.490604	0.583604	0.584604	0.572604	0.571604	0.575604	0.493604	0.633604		Number of missing values	0	0	0		300	0.674604	0.546604	0.705604	0.649604	0.535604	0.673604	0.683604	0.573604	0.729604		Number of missing values	0	0	0
											310	0.597604	0.494604	0.583604	0.594604	0.591604	0.581604	0.575604	0.500604	0.634604							310	0.694604	0.555604	0.716604	0.663604	0.549604	0.678604	0.696604	0.585604	0.732604
											320	0.596604	0.498604	0.579604	0.599604	0.600604	0.591604	0.585604	0.503604	0.641604							320	0.707604	0.562604	0.722604	0.686604	0.561604	0.694604	0.710604	0.600604	0.734604
											330	0.608604	0.505604	0.580604	0.625604	0.618604	0.606604	0.593604	0.503604	0.637604							330	0.717604	0.574604	0.741604	0.696604	0.565604	0.704604	0.726604	0.611604	0.749604
											340	0.612604	0.521604	0.580604	0.656604	0.642604	0.631604	0.601604	0.514604	0.635604							340	0.738604	0.592604	0.746604	0.709604	0.584604	0.710604	0.727604	0.630604	0.766604
											350	0.618604	0.514604	0.583604	0.655604	0.644604	0.641604	0.618604	0.517604	0.637604							350	0.756604	0.594604	0.757604	0.724604	0.586604	0.726604	0.751604	0.633604	0.791604
											360	0.629604	0.538604	0.587604	0.690604	0.670604	0.658604	0.622604	0.520604	0.640604							360	0.764604	0.611604	0.773604	0.737604	0.604604	0.737604	0.763604	0.652604	0.800604
											370	0.631604	0.531604	0.593604	0.703604	0.681604	0.665604	0.636604	0.529604	0.644604							370	0.773604	0.621604	0.785604	0.737604	0.613604	0.757604	0.778604	0.661604	0.819604
											380	0.639604	0.538604	0.599604	0.728604	0.688604	0.676604	0.646604	0.526604	0.648604							380	0.777604	0.635604	0.801604	0.754604	0.627604	0.768604	0.797604	0.673604	0.839604
											390	0.646604	0.546604	0.604604	0.724604	0.692604	0.680604	0.663604	0.529604	0.652604							390	0.809604	0.655604	0.830604	0.757604	0.643604	0.784604	0.797604	0.688604	0.865604
											400	0.653604	0.553604	0.610604	0.734604	0.708604	0.699604	0.672604	0.536604	0.655604							400	0.819604	0.668604	0.833604	0.780604	0.649604	0.797604	0.826604	0.695604	0.883604
											410	0.656604	0.556604	0.613604	0.745604	0.721604	0.707604	0.684604	0.536604	0.659604							410	0.838604	0.673604	0.846604	0.813604	0.661604	0.808604	0.854604	0.714604	0.895604
											420	0.656604	0.560604	0.617604	0.768604	0.730604	0.722604	0.695604	0.545604	0.662604							420	0.857604	0.688604	0.867604	0.833604	0.667604	0.824604	0.869604	0.721604	0.905604
											430	0.658604	0.574604	0.623604	0.776604	0.735604	0.733604	0.711604	0.546604	0.667604							430	0.866604	0.701604	0.874604	0.846604	0.683604	0.834604	0.885604	0.739604	0.912604
											440	0.667604	0.578604	0.630604	0.797604	0.757604	0.752604	0.722604	0.549604	0.669604							440	0.885604	0.712604	0.879604	0.858604	0.693604	0.843604	0.905604	0.750604	0.924604
											450	0.666604	0.583604	0.630604	0.807604	0.771604	0.769604	0.736604	0.553604	0.676604							450	0.895604	0.728604	0.892604	0.866604	0.703604	0.857604	0.907604	0.761604	0.924604
											460	0.672604	0.589604	0.635604	0.830604	0.791604	0.776604	0.742604	0.559604	0.682604							460	0.912604	0.737604	0.902604	0.891604	0.713604	0.867604	0.928604	0.765604	0.943604
											470	0.667604	0.601604	0.639604	0.836604	0.799604	0.785604	0.751604	0.563604	0.689604							470	0.931604	0.747604	0.914604	0.905604	0.725604	0.881604	0.933604	0.779604	0.942604
											480	0.679604	0.616604	0.644604	0.852604	0.825604	0.810604	0.758604	0.567604	0.691604							480	0.953604	0.758604	0.925604	0.924604	0.732604	0.890604	0.953604	0.789604	0.952604
											490	0.686604	0.634604	0.650604	0.868604	0.824604	0.818604	0.758604	0.578604	0.692604							490	0.957604	0.769604	0.937604	0.935604	0.742604	0.903604	0.961604	0.805604	0.957604
											500	0.693604	0.639604	0.653604	0.874604	0.839604	0.825604	0.772604	0.579604	0.681604							500	0.965604	0.775604	0.935604	0.945604	0.754604	0.907604	0.975604	0.814604	0.966604
											510	0.689604	0.642604	0.653604	0.886604	0.847604	0.837604	0.786604	0.592604	0.677604							510	0.979604	0.785604	0.953604	0.959604	0.764604	0.921604	0.972604	0.823604	0.973604
											520	0.698604	0.653604	0.660604	0.894604	0.854604	0.850604	0.795604	0.599604	0.675604							520	0.980604	0.798604	0.958604	0.961604	0.773604	0.931604	0.977604	0.837604	0.974604
											530	0.703604	0.674604	0.661604	0.904604	0.864604	0.863604	0.823604	0.601604	0.660604							530	0.996604	0.805604	0.969604	0.976604	0.784604	0.942604	0.992604	0.843604	0.980604
											540	0.700604	0.685604	0.665604	0.913604	0.878604	0.869604	0.847604	0.609604	0.653604							540	1.0006	0.813604	0.973604	0.980604	0.797604	0.947604	0.995604	0.851604	0.985604
											550	0.716604	0.701604	0.663604	0.922604	0.884604	0.878604	0.863604	0.617604	0.641604							550	1.0016	0.822604	0.978604	0.982604	0.816604	0.952604	0.995604	0.853604	0.989604
											560	0.727604	0.712604	0.664604	0.934604	0.906604	0.900604	0.866604	0.618604	0.638604							560	1.0026	0.831604	0.984604	0.987604	0.813604	0.958604	1.0086	0.862604	0.988604
											570	0.726604	0.730604	0.660604	0.944604	0.909604	0.904604	0.886604	0.626604	0.630604							570	1.0186	0.840604	0.989604	0.998604	0.818604	0.963604	1.0126	0.868604	0.990604
											580	0.743604	0.746604	0.663604	0.953604	0.921604	0.912604	0.894604	0.637604	0.631604							580	1.0196	0.842604	0.989604	0.999604	0.825604	0.968604	1.0106	0.871604	0.992604
											590	0.736604	0.750604	0.670604	0.961604	0.929604	0.915604	0.913604	0.642604	0.633604							590	1.0256	0.848604	0.997604	1.0026	0.831604	0.973604	1.0156	0.878604	0.992604
											600	0.749604	0.773604	0.666604	0.957604	0.932604	0.919604	0.931604	0.655604	0.629604							600	1.0226	0.857604	1.0046	1.0046	0.839604	0.977604	1.0116	0.881604	0.995604
											610	0.762604	0.781604	0.659604	0.964604	0.942604	0.932604	0.939604	0.659604	0.628604							610	1.0286	0.868604	1.0076	1.0056	0.843604	0.982604	1.0216	0.892604	0.997604
											620	0.775604	0.867604	0.663604	0.961604	0.945604	0.928604	0.952604	0.670604	0.628604							620	1.0306	0.878604	1.0096	1.0096	0.855604	0.984604	1.0196	0.902604	1.0006
											630	0.785604	0.859604	0.670604	0.960604	0.946604	0.935604	0.967604	0.683604	0.632604							630	1.0396	0.888604	1.0146	1.0156	0.859604	0.987604	1.0266	0.900604	1.0006
											640	0.811604	0.899604	0.670604	0.963604	0.953604	0.945604	0.988604	0.692604	0.631604							640	1.0496	0.895604	1.0216	1.0216	0.867604	0.992604	1.0356	0.909604	1.0026
											650	0.831604	0.898604	0.668604	0.975604	0.967604	0.958604	1.0186	0.713604	0.637604							650	1.0526	0.892604	1.0216	1.0236	0.867604	0.995604	1.0396	0.908604	1.0066
											660	0.854604	0.912604	0.674604	0.978604	0.977604	0.969604	1.0456	0.726604	0.637604							660	1.0546	0.905604	1.0266	1.0286	0.873604	0.998604	1.0376	0.909604	1.0056
