## Supplementary material for "A regulatory toolkit of arabinose-inducible artificial transcription factors for Gram-negative bacteria": Data S2

### Sheet: Data S2
	Fig. 3. Arabinose-inducible CRISPR/dCas9-derived ATF library for tuneable gene expression in Salmonella
	b Growth curve of cells expressing CRISPR/Cas-derived ATF targeting J105 in S. Typhimurium LT2 background.								c Time cource of RFP expression level contrroled by CRISPR/Cas9-derived ATF targeting J105.																	d Library of arabinose-inducible, CRISPR/Cas9-derived ATF in S. Typhimurium LT2.
		Sample								Sample																	Non-induced			Induced
		Non-induced, att186::PBAD-dCas9/pSoxS-J-105			Induced, att186::PBAD-dCas9/pSoxS-J-105					Non-induced, att186::PBAD-dCas9/pJ-105			Non-induced, att186::PBAD-dCas9/pSoxS-J-105			Induced, att186::PBAD-dCas9/pJ-105			Induced, att186::PBAD-dCas9/pSoxS-J-105				Two tail, unpair t-test			Sample	Repeat 1, Mean RFU/OD600 (a. u.)	Repeat 2, Mean RFU/OD600 (a. u.)	Repeat 3, Mean RFU/OD600 (a. u.)	Repeat 1, Mean RFU/OD600 (a. u.)	Repeat 2, Mean RFU/OD600 (a. u.)	Repeat 3, Mean RFU/OD600 (a. u.)		Multiple unpair t-test	P value	Mean of Induced	Mean of Non-induced	Difference	SE of difference	t ratio	df	q value
	Time	Repeat 1, OD600	Repeat 2, OD600	Repeat 3, OD600	Repeat 1, OD600	Repeat 2, OD600	Repeat 3, OD600		Time	Repeat 1, Mean RFU/OD600 (a. u.)	Repeat 2, Mean RFU/OD600 (a. u.)	Repeat 3, Mean RFU/OD600 (a. u.)	Repeat 1, Mean RFU/OD600 (a. u.)	Repeat 2, Mean RFU/OD600 (a. u.)	Repeat 3, Mean RFU/OD600 (a. u.)	Repeat 1, Mean RFU/OD600 (a. u.)	Repeat 2, Mean RFU/OD600 (a. u.)	Repeat 3, Mean RFU/OD600 (a. u.)	Repeat 1, Mean RFU/OD600 (a. u.)	Repeat 2, Mean RFU/OD600 (a. u.)	Repeat 3, Mean RFU/OD600 (a. u.)		Time	Induced/no-induced, att186::PBAD-dCas9/pSoxS-J-105		No gRNA	923.077	952.83	273.585	526.786	568.807	972.222		SJ-105	2.8e-05	5113	1864	3249	151.8	21.4	4	2.8e-05
	70	0.116	0.116	0.114	0.109	0.109	0.108		210	352.518	414.414	672.566	1810.34	1922.41	1859.65	1490.57	1564.81	1513.51	5403.67	5018.35	4916.67		210	0.00138138		SJ-105	1810.34	1922.41	1859.65	5403.67	5018.35	4916.67		SJ106	0.000208	2207	921.7	1285	99.57	12.91	4	7.1e-05
	80	0.119	0.119	0.117	0.111	0.117	0.11		220	489.933	646.552	647.059	1899.16	1915.97	1589.74	1605.5	1580.36	1456.14	5045.05	4427.35	4790.91		220	0.000495337		SJ106	630	N.A.	647.059	1340	1440	1475.25		SJ-106_2x	0.00021	1716	792.5	923.2	71.68	12.88	4	7.1e-05
	90	0.123	0.123	0.121	0.115	0.121	0.114		230	268.293	377.049	256	1902.44	2048.78	1206.61	1350.88	1170.94	1266.67	4921.74	4181.82	4771.93		230	0.00117291		SJ-106_2x	1028.3	678.899	855.769	1650.49	1540	1555.56		SJ-107	0.000669	1418	638.5	779.9	52.68	14.8	3	0.000169
	100	0.128	0.128	0.126	0.119	0.124	0.118		240	247.191	N. A,	361.538	1757.81	1531.25	1380.95	1305.79	1422.76	1309.52	4705.88	4701.61	4788.14		240	0.000631502		SJ-107	108.844	317.568	490.066	1035.71	1086.33	1160.84		SJ-107_2x	0.002409	1582	854.3	727.7	106.6	6.826	4	0.000362
	110	0.134	0.134	0.132	0.125	0.132	0.124		250	544.041	686.567	28.9855	1544.78	1574.63	1704.55	1100.78	1123.08	1229.63	4472	4378.79	4653.23		250	3.58045e-05		SJ-107_2x	924.528	1074.07	766.355	2280	2125	2215.69		SJ-108	0.002447	1094	305.5	788.8	116.1	6.797	4	0.000362
	120	0.142	0.142	0.14	0.133	0.136	0.131		260	328.571	496.454	312.925	1429.58	1147.89	1742.86	1192.86	1114.29	1235.71	4616.54	4286.76	4717.56		260	0.000211735		SJ-108	476.19	1153.85	1222.22	3125	2825.24	3616.82		SJ-111	0.00251	3189	950.8	2238	331.6	6.751	4	0.000362
	130	0.152	0.153	0.151	0.142	0.145	0.14		270	104.348	127.517	637.5	1414.47	1529.41	1463.58	1026.85	1187.92	1099.34	4556.34	4089.66	4342.86		270	0.00133234		SJ-111	783.784	815.789	777.778	1854.37	1669.81	1622.64
	140	0.167	0.166	0.163	0.156	0.16	0.153		280	269.076	530.864	511.628	1383.23	1084.34	1533.74	1068.32	1037.27	987.654	4000	3993.75	4235.29		280	0.000223791
	150	0.185	0.184	0.18	0.173	0.18	0.169		290	314.394	386.364	609.626	1437.84	1027.17	1361.11	988.636	1075.14	988.889	3520.23	3683.33	3710.06		290	0.000604637
	160	0.208	0.207	0.205	0.195	0.209	0.19		300	281.879	268.041	257.426	1245.19	1144.93	1248.78	878.947	872.34	983.957	3528.21	3382.78	3547.37		300	1.36553e-05
	170	0.236	0.234	0.23	0.222	0.24	0.216		310	260.388	269.231	336.406	961.864	786.325	1543.48	788.018	818.182	903.382	2923.42	3062.5	3078.7		310	0.0110672
	180	0.27	0.269	0.262	0.254	0.278	0.247		320	355.164	348.624	121.739	1151.85	1052.04	1034.35	825.726	721.116	899.193	2736.22	2690.65	2615.39		320	6.10965e-06
	190	0.311	0.308	0.301	0.294	0.328	0.285		330	147.343	360.87	277.778	958.199	915.584	943.522	689.895	744.604	672.535	2772.11	2414.63	2642.11		330	0.00349466
	200	0.354	0.352	0.346	0.339	0.375	0.328		340	165.485	186.441	248.963	762.712	894.886	959.538	658.537	570.988	559.172	2339.23	2232	2176.83		340	6.74518e-05
	210	0.398	0.393	0.388	0.388	0.428	0.377		350	166.667	59.761	206.226	678.392	722.646	840.206	630.854	575.597	655.352	2100.52	2177.57	2079.58		350	7.37327e-05
	220	0.43	0.427	0.423	0.436	0.478	0.43		360	190.578	366.038	278.81	976.744	758.782	633.57	577.5	531.553	592.857	1811.93	1905.86	1883.72		360	0.0054583
	230	0.471	0.467	0.461	0.486	0.527	0.477		370	245.798	158.537	258.993	668.79	554.604	633.406	516.779	477.612	510.684	1668.72	1886.15	1714.88		370	0.000631733
	240	0.506	0.502	0.497	0.536	0.577	0.528		380	149.068	266.862	128.028	529.644	577.689	462.777	511.202	554.014	514.91	1703.36	1812.82	1562.5		380	0.000969817
	250	0.55	0.544	0.539	0.589	0.628	0.582		390	194.805	236.311	130.584	534.545	619.485	564.007	522.33	539.474	486.842	1555.18	1707.01	1515.46		390	0.00092048
	260	0.581	0.577	0.572	0.641	0.671	0.635		400	231.618	249.308	160.535	490.534	481.802	496.503	536.585	479.167	494.624	1399.38	1555.89	1407.87		400	0.00260803
	270	0.608	0.605	0.599	0.69	0.715	0.684		410	287.253	183.288	219.672	649.671	623.14	666.11	502.683	446.667	462.478	1333.33	1576.22	1438.6		410	0.006257
	280	0.634	0.629	0.625	0.723	0.746	0.72		420	205.674	125.984	201.954	646.688	550.079	473.6	461.407	444.8	446.571	1374.83	1465.15	1295.83		420	0.000302099
	290	0.657	0.652	0.649	0.763	0.782	0.76		430	231.579	126.615	52.6316	578.387	575.153	508.475	519.071	476.78	464.012	1249.02	1402.81	1272.37		430	0.000959821
	300	0.677	0.672	0.669	0.8	0.818	0.8		440	180.556	120.482	313.07	429.838	419.643	394.619	467.949	485.714	478.519	1295	1466.99	1185		440	0.00743534
	310	0.691	0.687	0.682	0.837	0.852	0.839		450	75.6014	163.507	314.371	473.227	445.415	530.792	472.952	421.283	425.287	1246.12	1372.07	1218.12		450	0.000612351
	320	0.705	0.7	0.696	0.868	0.878	0.87		460	339.012	284.382	235.988	506.383	517.143	448.276	432.432	451.289	404.664	1169.35	1328.02	1180.46		460	0.00160982
	330	0.719	0.715	0.711	0.89	0.898	0.893		470	224.662	214.286	265.896	525.73	461.538	544.304	462.908	443.978	475.073	1185.39	1280.62	1105.26		470	0.00139922
	340	0.732	0.728	0.724	0.905	0.918	0.908		480	102.178	217.89	229.885	471.311	449.176	574.586	476.945	443.073	431.034	1070.72	1266.88	1142.07		480	0.00123397
	350	0.744	0.74	0.735	0.918	0.934	0.924
	360	0.755	0.751	0.747	0.933	0.95	0.943
	370	0.766	0.762	0.757	0.955	0.968	0.963
	380	0.78	0.774	0.769	0.968	0.977	0.976
	390	0.786	0.783	0.777	0.974	0.981	0.982
	400	0.797	0.793	0.787	0.979	0.985	0.986
	410	0.806	0.801	0.795	0.978	0.985	0.987
	420	0.817	0.812	0.805	0.982	0.987	0.992
	430	0.826	0.822	0.814	0.982	0.985	0.993
	440	0.835	0.829	0.823	0.979	0.98	0.991
	450	0.843	0.836	0.83	0.979	0.98	0.992
	460	0.852	0.846	0.84	0.982	0.983	0.994
	470	0.861	0.856	0.85	0.983	0.984	0.996
	480	0.869	0.864	0.857	0.983	0.985	0.997
	a.u.: Arbitrary Unit
	RFU: Relative fluorescent unit
