## Supplementary material for "A regulatory toolkit of arabinose-inducible artificial transcription factors for Gram-negative bacteria": Data S4

### Sheet: Data S4
	Figure 4. Sallmonella biosensor responsive to alkaloid.
	c Fluorescence response of RamR biosensors to NOS.
		NOS-			NOS+
	Sample	Repeat 1, RFU (a. u.)	Repeat 2, RFU (a. u.)	Repeat 3, RFU (a. u.)	Repeat 1, RFU (a. u.)	Repeat 2, RFU (a. u.)	Repeat 3, RFU (a. u.)		Multiple unpair t-test	P value	Mean of NOS-	Mean of NOS+	Difference	SE of difference	t ratio	df	q value		Unpair t-test	P value
	LT2	1135.9	1283.09	1216.44	1015.46	1060.36	1252.25		WT	0.290371	1212	1109	102.5	84.16	1.217	4	0.097758		PRamR::P4x, NOS- vs. WT, NOS-	0.00624794
	PRamR	2188.9	2620.65	2367.79	3584.36	3921.91	3854.95		PRamR	0.001007	2392	3787	-1395	162.3	8.594	4	0.000509		PRamR::Psyn-4x/pDriverJUB1, NOS- vs. WT, NOS-	0.00535872
	PRamR::P4x, pJUB1	1493.37	1638	1662.55	3188.03	3507.74	3500.17		PRamR::P4x, pJUB1	0.000107	1598	3399	-1801	117.8	15.28	4	0.000108		PRamR::Psyn-4x/pDriverJUB1, NOS- vs. PRamR::P4x, NOS-	0.0134408
																			PRamR::P4x, NOS+ vs. WT, NOS+	6.63761e-05
	a.u.: Arbitrary Unit																		PRamR::Psyn-4x, NOS+/pDriverJUB1 vs. WT, NOS+	0.342108
	RFU: Relative fluorescent unit																		PRamR::Psyn-4x/pDriverJUB1, NOS+ vs. PRamR::P4x, NOS+	0.287577
	NOS: Noscapine																		WT, NOS- vs. WT, NOS+	0.304895
																			PRamR::P4x, NOS- vs. PRamR::P4x, NOS+	0.0011805
																			PRamR::Psyn-4x/pDriverJUB1, NOS- vs. PRamR::Psyn-4x/pDriverJUB1, NOS+	0.532555
