## Supplementary material for "A regulatory toolkit of arabinose-inducible artificial transcription factors for Gram-negative bacteria": Data S5

### Sheet: Data S5
	Fig. 6. Production of b-carotene in E. coli strains
	d Analysis of carotenoid content of E. coli strains.
	OD450	Repeat 1	Repeat 2	Repeat 3		Molecular weight (g)	Repeat 1	Repeat 2	Repeat 3		OD450/g(cdw)	Repeat 1	Repeat 2	Repeat 3	Average		OD450/g(cdw), normelized to WT	Repeat 1	Repeat 2	Repeat 3		Multiple unpair t-test
	WT		0.517	0.438		WT	N.A.	0.0372	0.0365		WT	N.A.	13.8978	12	12.9489		pK2151200	9.12097	9.00044	10.0298		P value	Mean of WT/pK2151200	Mean of WT/pK2151201	Difference	SE of difference	t ratio	df	q value
	pK2151200	0.821	0.867	0.864		pK2151200	0.0372	0.0395	0.0376		pK2151200	22.0699	21.9494	22.9787			pK2151201	10.2252	10.3667	10.0848		0.065817	9.384	10.23	-0.8418	0.3349	2.513	4	0.066475
	pK2151201	0.825	0.879	0.82		pK2151201	0.0356	0.0377	0.0356		pK2151201	23.1742	23.3156	23.0337			att186::PBAD-ATFJUB1/pCAROTENE5X	16.8289	16.224	17.0827
	att186::PBAD-ATFJUB1/pCAROTENE5X	0.938	0.97	0.949		att186::PBAD-ATFJUB1/pCAROTENE5X	0.0315	0.03325	0.0316		att186::ATFJUB1/pCAROTENE5X	29.7778	29.1729	30.0316								P value	Mean of WT/pK2151200	Mean of att186::PBAD-ATFJUB1/pCAROTENE5X	Difference	SE of difference	t ratio	df	q value
																						5.9e-05	9.384	16.71	-7.328	0.4128	17.75	4	6e-05
	a.u.: Arbitrary Unit
	RFU: Relative fluorescent unit																					P value	Mean of WT/pK2151201	Mean of att186::PBAD-ATFJUB1/pCAROTENE5X	Difference	SE of difference	t ratio	df	q value
	OD450: Optical indensity at 450 nm																					1.7e-05	10.23	16.71	-6.486	0.2674	24.26	4	1.7e-05
