## Supplementary material for "A regulatory toolkit of arabinose-inducible artificial transcription factors for Gram-negative bacteria": Data S7

### Sheet: Data S7
	Figure S3.Arabinose-inducible, CRISPR/Cas9-derived ATF for tuneable gene expression in E. coli.
	a Library of arabinose-inducible, CRISPR/Cas9-derived ATF in E. coli 10b.
		Non-induced			Induced
	Sample	Repeat 1, Mean MFI (a. u.)	Repeat 2, Mean MFI (a. u.)	Repeat 3, Mean MFI (a. u.)	Repeat 1, Mean RFU/OD600 (a. u.)	Repeat 2, Mean RFU/OD600 (a. u.)	Repeat 3, Mean RFU/OD600 (a. u.)		Multiple unpair t-test	P value	Mean of Non-induced	Mean of Induced	Difference	SE of difference	t ratio	df	q value
	SJ-105	987.955	1032.95	990.955	2210.95	2043.95	2260.95		SJ-111	8e-06	61.96	484.5	-422.5	6.466	65.34	3	2.4e-05
	SJ106	105.955		139.955	97.955	101.955	98.955		SJ-105	6.4e-05	1004	2172	-1168	67.2	17.38	4	9.7e-05
	SJ-106_2x	265	163	143	147.955	135.955	168.955		SJ-108	0.000127	67.29	611.3	-544	37.18	14.63	4	0.000128
	SJ-107	-20.645	18.955	32.955	52.955	55.955	77.955		SJ-107-2x	0.001973	85.62	-10.51	96.13	13.35	7.199	4	0.001495
	SJ-107_2x	59.955	96.955	99.955	-11.045	-4.045	-16.445
	SJ-108	75.955	51.955	73.955	547.955	611.955	673.955
	SJ-111	60.955	63.955	60.955	475.955	492.955	N. A.
	MFI: Mean flourescence intensity
	a.u.: Arbitrary Unit
