## Supplementary material for "A regulatory toolkit of arabinose-inducible artificial transcription factors for Gram-negative bacteria": Data S8

### Sheet: Data S8
	Figure S4. Arabinose-inducible, ATFs-derived from plant ANAC102 and GRF9 TFs for Salmonella.
		Non-induced			Induced
	Sample	Repeat 1, Mean MFI (a. u.)	Repeat 2, Mean MFI (a. u.)	Repeat 3, Mean MFI (a. u.)	Repeat 1, Mean RFU/OD600 (a. u.)	Repeat 2, Mean RFU/OD600 (a. u.)	Repeat 3, Mean RFU/OD600 (a. u.)		Multiple unpair t-test	P value	Mean of Non-induced	Mean of Induced	Difference	SE of difference	t ratio	df	q value
	PproA	498	687	492	N.A.	N.A.	N. A.		ANAC102-2x	1.6e-05	49.55	230.3	-180.8	3.485	51.88	3	1.6e-05
	ANAC102-2x	51.9	47.2	N.A.	228	228	235		GRF9-2x	2.7e-05	98.63	234.7	-136	6.273	21.69	4	1.8e-05
	ANAC102-4x	39.1	60.5	N.A.	239	164	212		GRF9-4x	0.005218	143.5	308.7	-165.2	22.49	7.343	3	0.002635
	GRF9-2x	97.4	98.5	100	230	227	247		ANAC102-4x	0.013275	49.8	205	-155.2	29.42	5.276	3	0.005363
	GRF9-4x	119	168		325	311	290
	MFI: Mean flourescence intensity
	a.u.: Arbitrary Unit
