## Supplementary Table S1 for "A regulatory toolkit of arabinose-inducible artificial transcription factors for Gram-negative bacteria"

### Sheet: Table S1
	Table S1. Strains used in present study.
	Strain name	Relevant genotype	Source
	TH437	Salmonella enterica serovar Typhimurium LT2	Kelly T. Hughes
	DH10B-ALT	Escherchia coli DH10b,attBλ:: Pcons-AraC, PlacIq-lacI, tetR	Addgene, #61151
	TH6701	LT2, ΔaraBAD925∷tetRA	Kelly T. Hughes
	TH6706	LT2, ΔaraBAD925::tetRA / pKD46	Kelly T. Hughes
	EM12441	LT2, ΔaraBAD::sfGFP	This study
	EM12709	LT2, ΔaraBAD::sfGFP, ParaE::PproA/ pKD46	This study
	EM12471	LT2, ΔaraBAD925::sfGFP	This study
	EM12472	LT2, ΔaraBAD925::sfGFP / pKD46	This study
	TH3730	LT2, PflhDC::Tn10dTc[del-25](T-POP)	Kelly T. Hughes
	EM12498	LT2, ΔaraBAD925::sfGFP, ParaE::tetRA/pKD46	This study
	EM9661	LT2, Δhin-5717::FRT flgE6506 (S171C), PflhDC23254::PproA-RBS (Δbp -598 to AUG of flhD)	Lab collection
	EM12886	LT2 / pBAD24-sfGFP1x	This study
	EM12887	LT2, araBAD925::tetRA / pBAD24-sfGFP1x	This study
	EM12888	LT2, ParaE::PproA / pBAD24-sfGFP1x	This study
	EM12889	LT2, araBAD925::tetRA, ParaE::PproA / pBAD24-sfGFP1x	This study
	EM12746	LT2, ParaE::PproA	This study
	EM8513	LT2, Δhin-5717::FRT flgE6506 (S171C), PflhDC23254::PproD-RBS (Δbp -598 to AUG of flhD)	Lab collection
	EM12712	LT2, ΔaraBAD925::sfGFP, ParaE::ParaD	This study
	EM12967	LT2, ParaE::PproD	This study
	EM12877	LT2, araBAD925::tetRA, ParaE::PproA	This study
	EM13000	LT2, araBAD925::tetRA, ParaE::PproD	This study
	E. coli_att186::PBAD-dCas9	DH10B-ALT, att186::PBAD-dCas9-TrrnBT1-KanaR	This study
	E. coli_SJ-105	DH10B-ALT, att186::PBAD-dCas9-TrrnBT1-KanaR / pSOXJ-105	This study
	E. coli_SJ-106	DH10B-ALT, att186::PBAD-dCas9-TrrnBT1-KanaR / pSOXJ-106	This study
	E. coli_SJ-106_2x	DH10B-ALT, att186::PBAD-dCas9-TrrnBT1-KanaR / pSOXJ-106_2x	This study
	E. coli_SJ-107	DH10B-ALT, att186::PBAD-dCas9-TrrnBT1-KanaR / pSOXJ-107	This study
	E. coli_SJ-107_2x	DH10B-ALT, att186::PBAD-dCas9-TrrnBT1-KanaR / pSOXJ-107_2x	This study
	E. coli_SJ-108	DH10B-ALT, att186::PBAD-dCas9-TrrnBT1-KanaR / pSOXJ-108	This study
	E. coli_SJ-111	DH10B-ALT, att186::PBAD-dCas9-TrrnBT1-KanaR / pSOXJ-111	This study
	LT2_J-105	LT2, att186::PBAD-dCas9-TrrnBT1-KanaR / pJ-105	This study
	LT2_SJ-105	DH10B-ALT, att186::PBAD-dCas9-TrrnBT1-KanaR / pSOXJ-105	This study
	LT2_no gRNA	DH10B-ALT, att186::PBAD-dCas9-TrrnBT1-KanaR / pJF076Sa	This study
	LT2_SJ-106	DH10B-ALT, att186::PBAD-dCas9-TrrnBT1-KanaR / pSOXJ-106	This study
	LT2_SJ-106_2x	DH10B-ALT, att186::PBAD-dCas9-TrrnBT1-KanaR / pSOXJ-106_2x	This study
	LT2_ SJ-107	DH10B-ALT, att186::PBAD-dCas9-TrrnBT1-KanaR / pSOXJ-107	This study
	LT2_SJ-107_2x	DH10B-ALT, att186::PBAD-dCas9-TrrnBT1-KanaR / pSOXJ-107_2x	This study
	LT2_SJ-108_2x	DH10B-ALT, att186::PBAD-dCas9-TrrnBT1-KanaR / pSOXJ-108	This study
	LT2_SJ-111_2x	DH10B-ALT, att186::PBAD-dCas9-TrrnBT1-KanaR / pSOXJ-111	This study
	E. coli_pJUB1	DH10B-ALT / pJUB1	This study
	E. coli_pJUB1DBD	DH10B-ALT / pJUB1DBD	This study
	E. coli_pJUB1_pJUB2X	E. coli / pJUB1, pJUB2X	This study
	E. coli_pJUB1DBD_pJUB2X	E. coli / pJUB1DBD, pJUB2X	This study
	E. coli_ att186:: PBAD-JUB1	DH10B-ALT, att186::PBAD-JUB1-5aa linker-SOXS (R93A)opt-TrrnBT1-KanaR	This study
	E. coli_ att186:: PBAD-JUB1DBD	DH10B-ALT, att186::PBAD-JUB1DBD-5aa linker-SOXS (R93A)opt-TrrnBT1-KanaR	This study
	E. coli_ att186:: PBAD-JUB1_pJUB2X	DH10B-ALT, att186::PBAD-JUB1-5aa linker-SOXS (R93A)opt-TrrnBT1-KanaR / pJUB2X	This study
	E. coli_att186:: PBAD-JUB1DBD_pJUB2X	DH10B-ALT, att186::PBAD-JUB1DBD-5aa linker-SOXS (R93A)opt-TrrnBT1-KanaR / pJUB2X	This study
	LT2_pJUB1	LT2 / pJUB1	This study
	LT2_pJUB1_pJUB0X	LT2 / pJUB1, pJUB0X	This study
	LT2_pJUB1_pJUB1X	LT2 / pJUB1, pJUB1X	This study
	LT2_pJUB1_pJUB4X	LT2 / pJUB1, pJUB4X	This study
	LT2_pJUB1_ pJUB5X	LT2 / pJUB1, pJUB5X	This study
	LT2_pJUB1_pJUB6X	LT2 / pJUB1, pJUB6X	This study
	LT2_PRSM	LT2 / pKH70-PrpsM-sfGFP	This study
	LT2_pANAC102	LT2 / pANAC102	This study
	LT2_pANAC102_pANAC2X	LT2 / pANAC102, pANAC2X	This study
	LT2_pANAC102_pANAC4X	LT2 / pANAC102, pANAC4X	This study
	LT2_pGRF9	LT2 / pGRF9	This study
	LT2_pGRF9_pGRF2X	LT2 / pGRF9, pGRF2X	This study
	LT2_pGRF9_pGRF4X	LT2 / pGRF9, pGRF4X	This study
	LT2_DaraBAD_PproA::ParaE_pJUB1	LT2, araBAD925::tetRA, ParaE::PproA / pJUB1	This study
	LT2_DaraBAD_PproA::ParaE_pJUB1_pJUB2X	LT2, araBAD925::tetRA, ParaE::PproA / pJUB1, pJUB2X	This study
	LT2_DaraBAD_PproA::ParaE_pJUB1_pJUB4X	LT2, araBAD925::tetRA, ParaE::PproA / pJUB1, pJUB4X	This study
	RKLT2	LT2, ΔPRamR::KanSceI (Δbp -139 to AUG of STM0580)	This study
	SALSOR 0.1	LT2, ΔPRamR::ATG-RBSsyn-PRamR-PRamRBS-UP-RBSRiboJ-sfGFP-TrrnBT1(Δbp -139 to AUG of STM0580)	This study
	SALSOR4X	LT2, ΔPRamR::ATG-RBSsyn-PsynJUB1-4x-PRamRBS-UP-RBSRiboJ-sfGFP-TrrnBT1(Δbp -139 to AUG of STM0580)	This study
	SALSOR 0.2	LT2, ΔPRamR::ATG-RBSsyn-PsynJUB1-4x-PRamRBS-UP-RBSRiboJ-sfGFP-TrrnBT1(Δbp -139 to AUG of STM0580)/pJUB1	This study
	E. coli_pK2151200	DH10b, pK2151200	This study
	E. coli_pK2151201	DH10b, pK2151201	This study
	E. coli, att186:: PBAD-JUB1_pCAROTENE5X	DH10B-ALT, att186::PBAD-JUB1-TBBa_B002/pCAROTENE5X	This study
