## Supplementary Table S3 for "A regulatory toolkit of arabinose-inducible artificial transcription factors for Gram-negative bacteria"

### Sheet: Table S3
	Table S3. Sequence of oligonucleotides used in present study.
	Oligoneucleotide name	Sequence (3'- 5')
	DaraBAD-sfGFP-rev	TTCATCAACGCGCCCCCCATGGGACGCGTTTTTAGAGGCACCTAGGTCTAGGGCGGCGGA
	DaraBAD-sfGFP-fv	ACTGTTTCTCCATACCTGTTTTTCTGGATGGAGTAAGACGATGTCTAAAGGTGAAGAACT
	ParaE-tetRA-fv	TAATAGCTATGATCAATGCTTTAATTCATTGAAATATTGGTTAAGACCCACTTTCACATT
	ParaE-tetRA-rev	AACGCGGCGTTAAAGCAGAGTCATGATTAATAGAGACCATCTAAGCACTTGTCTCCTGTT
	PproX-araE-fv	TAATAGCTATGATCAATGCTTTAATTCATTGAAATATTGGCAGCTAACACCACGTCGTCC
	PproX-araE-rev	AACGCGGCGTTAAAGCAGAGTCATGATTAATAGAGACCATCTAGTACTTTCCTGTGTGAA
	N-dCas9opt	ATGGATAAGAAGTACTCCATTGGTTTAGCAATTGGCACGAACAGTGTCGGATGGGCCGTGATTACAGATGAATACAAGGTCCCTTCAAAGAAATTCAAAGTGTTAGGTAATACTGACCGGCACAGTATTAAGAAAAACCTGATCGGGGCACTTCTGTTCGATTCCGGGGAAACTGCAGAGGCAACACGTTTGAAGCGTACCGCCCGGCGCCGTTATACGCGTCGTAAAAATCGCATCTGTTACTTACAAGAAATCTTCTCAAATGAGATGGCGAAGGTAGACGATTCTTTTTTTCATCGGCTGGAGGAATCGTTTTTGGTAGAAGAGGACAAGAAGCATGAACGCCATCCGATTTTCGGGAATATTGTCGATGAAGTTGCCTATCATGAGAAATATCCG…
	N-dCas9-fv	GATCGCTTGCCTGTAACTTACACGCGCCTCGTGGGGCGCGCCGTCGACATGGATAAGAAGTACTCCAT
	N-dCas9-rv	GATCTTTTCTACGGGGCCGGCCCCTGCAGGGTTTGTTTAAACTCTAGAATTGATCAATTTCCGAGATA
	C-dCas9opt-TrrnBT1	GGCATTCGTGACAAGCAAAGCGGCAAGACGATCTTAGATTTCCTTAAGTCCGATGGATTTGCTAATCGGAACTTTATGCAATTGATTCATGACGATAGTCTTACCTTTAAAGAGGACATCCAAAAGGCACAAGTGTCAGGCCAAGGTGACAGTCTTCACGAACATATTGCTAACTTAGCCGGTAGTCCAGCTATCAAGAAGGGTATCTTACAGACTGTTAAAGTAGTAGATGAACTGGTGAAAGTAATGGGTCGTCACAAGCCTGAGAATATCGTAATTGAAATGGCGCGGGAAAATCAGACAACTCAAAAAGGTCAAAAAAACAGTCGTGAACGTATGAAACGCATTGAAGAGGGCATCAAGGAGTTGGGCAGTCAGATTTTAAAGGAGCATCCAGTG…
	C-dCas9-fv	CCGGATGGGGTCGTTTATCTCGGAAATTGATCAATGGCATTCGTGACAAGCAAAG
	C-dCas9-rv	GATCTTTTCTACGGGGCCGGCCCCTGCAGGGTTTTATAAACGCAGAAAGGCCCA
	gBlock-LacI-AraC-ParaB-fv	TTGCCTGTAACTTACACGCG
	gBlock-LacI-AraC-ParaB-rv	GCCAATTGCTAAACCAATGG
	dCas9-fv	GGAATTGGGGATCGGAATTCGAGCTCGGTACCCGGGGATCCACTTTTCATACTCCCGCCA
	dCas9-rv	CCATGCATCTCGAGGCATGCCTGCAGCGGCCGCTACTAGTTTTCTACGGGGCCGGCCCCT
	BBa_J23119-gRNA-J106-fv	TTTTACGGTTCCTGGCCTTTTGCTGGCCTTTTGCTCTCAGATAAAATATTTCTAGA
	BBa_J23119-gRNA-J106-rv	CCTATAAAAATAGGCGTATCACGAGGCCCTTTCGTCTCGGCTGGCGATTCAGGTTCATC
	PUC19-fv	GGCCAGCAAAAGGCCAGGAA
	PUC19-rv	GAGACGAAAGGGCCTCGTGA
	crRNA-J105-fv	GTTACCAAAGGCGTCCTTGTTTTAGAGCTAGAAATAGCAAGTTAAAATAAGGCTAGTCCG
	crRNA-J105-rev	TTTCTAGCTCTAAAACAAGGACGCCTTTGGTAACCGACTAGTATTATACCTAGGAC
	J1-RFP-fv	TTTATAGGTTAATGTCATGATAATAATGGTTTCTTACCTCCCGTGGGGAAAAAATC
	J1-RFP-rv	GAGTAAGTAGTTCGCCAGTTAATAGTTTGCGCAACGTTGTTGCCATTGCTACAGGC
	TET-R-fv	CTCAGTACAATCTGCTCTGATGCCGCATAGTTAAGCTTCTCTATCACTGATAGGG
	TET-R-rv	TTGGAGTGAACGCCGTTTCCATTTAGGTGGGTAC
	MCP-SOX-fv	ACGTACCCACCTAAATGGAAACGGCGTTCACTCCAAGCGAAAAAACCCCGCCGAAG
	MCP-SOX-rv	GCAAAAAAGGGAATAAGGGCGACACGGAAATGTTGAACTTTTCATACTCCCGCCATT
	pAra_optMCP_linker_optSoxA_R93A_BBa_B002, gBlock #104	GCGAAAAAACCCCGCCGAAGCGGGGTTTTTTGCGTTAAAGCCGGTGACGGTAGTCGCTGGGAGTCCGGTCAAATTGACGAGCGAAGACGCGAGAGAAGGTTTGCTGCGACACATAGCCTAAGTCCATGGCAATATCGAAAATCGGACGTTCTGTTGTCCGCAATTCAACGGCAGCCAACAACAAACGGCGTTGACGGATATAGTCTCCTAATGTTTGATGTGTGACGGTACGAAACATGCGCTGTAAATACCACTTCGAGTAACCACTTTTCTTCGCTACAACATCAATATTAAGAGGCTGATCAATATGCTCATCGATCCAAGCAATAAGGTCCTGGATGATTTTTTGGTGGCTCATTGAACCACCTCCGCCGTAAATACCACTGTTGGCCGCGATGG…
	TET-MCP-SOX-fv	AGCGTCAGACCCCGTAGAAAAGATCAAAGGATCTTCAAGCAGCATAACCTTTTTCC
	TET-MCP-SOX-rv	AAGCAGCAGATTACGCGCAGAAAAAAAGGATCTCAACTTTTCATACTCCCGCCATT
	J-crRNA-fv	GAAGATCCTTTGATCTTTTCTACGG
	J-crRNA-rv	TTGAGATCCTTTTTTTCTGCGCG
	J1-RFP-2x-fv	TTTATAGGTTAATGTCATGATAATAATGGTTTCTTACCTAGGTATAAACGCAGAAA
	crRNA-J107-fv	GTGTCCTGCGGTTACCAAGTTTTAGAGCTAGAAATAGCAAGTTAAAATAAGGCTAGTCCG
	crRNA-J107-rev	TTTCTAGCTCTAAAACTTGGTAACCGCAGGACACCGACTAGTATTATACCTAGGAC
	crRNA-J108-fv	GTAACCGCAGGACACCGCGTTTTAGAGCTAGAAATAGCAAGTTAAAATAAGGCTAGTCCG
	crRNA-J108-rev	TTTCTAGCTCTAAAACGCGGTGTCCTGCGGTTACCAACTAGTATTATACCTAGGAC
	crRNA-J111-fv	GCGACCTCAGGTATCCTGGTTTTAGAGCTAGAAATAGCAAGTTAAAATAAGGCTAGTCCG
	crRNA-J111-rev	TTTCTAGCTCTAAAACCAGGATACCTGAGGTCGCCCACTAGTATTATACCTAGGAC
	PBAD-SOX-fv	AGATCCTTTCTCCTCTTTAGA
	PBAD-SOX-rv	GGCGGAGGTGGTTCAATGAGCCACC
	JUB-fv	GATGATTTTTTGGTGGCTCATTGAACCACCTCCGCCGGGTTTAGTGTTGCCATCTA
	JUB-rv	CTCTACTGTTTCTCCATACCCGTTTTTTTGGGAATTCAAAAGATCTAAAGAGGAGAAAGGATCTGTCGAC
	JUBDBD-fv	ATGATTTTTTGGTGGCTCATTGAACCACCTCCGCCGTTTCTTTGAGATGTGACTC
	GRF-fv	GATGATTTTTTGGTGGCTCATTGAACCACCTCCGCCCCCTTGAGGAGCAAAATTCC
	ANAC-fv	GATGATTTTTTGGTGGCTCATTGAACCACCTCCGCCAACACCTGGTGAAAACAAAGAC
	GRF-fv	AAACCACCGCTACCAGCGGTGGTTTGTTTGCCGGATCAAGAGCTACCAACTCTTTTTCCGAAGGTAACTGGCTTCAGCAGAGCGCAGATACCAAATACTGTTCTTCTAGTGTAGCCGTAGTTAGGCCACCACTTCAAGAACTCTGTAGCACCGCCTACATACCTCGCTCTGCTAATCCTGTTACCAGTGGCTGCTGCCAGTGGCGATAAGTCGTGTCTTACCGGGTTGGACTCAAGACGATAGTTACCGGATAAGGCGCAGCGGTCGGGCTGAACGGGGGGTTCGTGCACACAGCCCAGCTTGGAGCGAACGACCTACACCGAACTGAGATACCTACAGCGTGAGCTATGAGAAAGCGCCACGCTTCCCGAAGGGAGAAAGGCGGACAGGTATCCGGTA…
	JUB0X-rv	CTTCACCTCGAGGATCCCGGGTACCTGCAGCTAGCTGTTCCACCGGATACCTCCGG
	JUB0X-fv	CTAGCACAATCCCTAGGACTGAGCTAGCTGTCAAGTCCGGAGGTATCCGGTGGAAC
	BS-fv	GTCTTCACCTCGAGGATCCCGGGTACCTGCAGCTAGCGTCGACTGTGGTCTCTACAGG
	BS-rv	CCGGAGGTATCCGGTGGAAC
	JUB5X-fv	TTTCTTCTGTCGCCGTCTTGTCAACGGCAC
	JUB5X-rv	GTGCCGTTGACAAGACGGCGACAGAAGAAAGAATTCCTGTAGAGACCACA
	plantTF-fv	GGAATTCGAGCTCGGTACCCGGGGATCCGCAAAAAAGGGAATAAGGG
	plantTF-rv	CCATGCATCTCGAGGCATGCCTGCAGCGGCCGCTACTAGTGCGAAAAAACCCCGCCGAAG
	RamR-Kan-fv	AGTAATGCTTGTTTTTTGTCTTCACTCTTCGGACGAGCCAAGGGTTTTCCCAGTCACGAC
	RamR-Kan-rv	GCAATATGCTTTTCTACCACTTCATGCGGCAGCCCTTGATTGCTTCCGGCTCGTATGTTG
	SELEX alkaloid sensor	AGTAATGCTTGTTTTTTGTCTTCACTCTTCGGACGAGCCATTACACGTTACCCTTATGTCTGGAAAAACATGATTGAATCATGCCCGTTGTCGCGTCGCAACGGTGAATGTCAACCTTTGAAAAGTACCTTGACGGCGTATCTTTGCTTTCTATAATGAGTGCTTACTCACTCATAAGCTGTCACCGGATGTGCTTTCCGGTCTGATGAGTCCGTGAGGACGAAACAGCCTCTACAAATAATTTTGTTTAAGCTAGCATTAAACAGGATAATAAGCACTAGAATGTCTAAAGGTGAAGAACTGTTCACCGGTGTTGTTCCGATCCTGGTTGAACTGGATGGTGATGTTAACGGCCACAAATTCTCTGTTCGTGGTGAAGGTGAAGGTGATGCAACCAAC…
	RamR-Sensor-fv	AGTAATGCTTGTTTTTTGTCTTCACTCTTCGG
	RamR-Sensor-rv	GCAATATGCTTTTCTACCACTTCATGC
	ATF alkaloid sensor	AGTAATGCTTGTTTTTTGTCTTCACTCTTCGGACGAGCCATGGTACCTTTCTCCTCTTTAATGAATTCGCTAGCACAATCCCTAGGACTGAGCTAGCTGTCAAGTCCGGAGGTATCCGGTGGAACACCAATATATAACTGGTGCCGTTGACAAGACGGCGACAGAAGAAATATATAACTGGTGCCGTTGACAAGACGGCGACAGAAGAAACCAATATATAACTGGTGCCGTTGACAAGACGGCGACAGAAGAAATATATAACTGGTGCCGTTGACAAGACGGCGACAGAAGAAAGAATTCCTGTAGAGACCACAGTCGACGCTAGCTGCAGGTACCTTTGAAAAGTACCTTGACGGCGTATCTTTGCTTTCTATAATGAGTGCTTACTCACTCATAAGC…
	5X-fr	ATTGCAAGCCATTATGACGACTCATCGTTAATAAACTAGTTAAGCGGCCGCTCTAGAGGC
	5X-rv	GAGTGAGATGAACGTGTTTTTTTGCGCAGACCGTCATGGTACCTTTCTCCTCTTTAA
	K2151200-fv	ATGACGGTCTGCGCAAAAAA
	K2151200-rv	TTATTAACGATGAGTCGTCA
